# Genetic and phosphoproteomic basis of LysM-mediated immune signaling in *Marchantia polymorpha* highlights conserved elements and new aspect of pattern-triggered immunity in land plants

**DOI:** 10.1101/2022.12.28.521631

**Authors:** Izumi Yotsui, Hidenori Matsui, Shingo Miyauchi, Hidekazu Iwakawa, Katharina Melkonian, Titus Schlüter, Selena Gimenez Ibanez, Takehiko Kanazawa, Yuko Nomura, Sara Christina Stolze, Hyung-Woo Jeon, Shigeo Sugano, Makoto Shirakawa, Ryuichi Nishihama, Yasunori Ichihashi, Ken Shirasu, Takashi Ueda, Takayuki Kohchi, Hirofumi Nakagami

**Affiliations:** RIKEN Center for Sustainable Resource Science, Yokohama, Kanagawa, 230-0045 Japan; Department of BioScience, Tokyo University of Agriculture, Setagaya, Tokyo, 156-8502 Japan; Graduate School of Environmental and Life Sciences, Okayama University, Okayama, 700-8530 Japan; Max Planck Institute for Plant Breeding Research, 50829 Cologne, Germany; Okinawa Institute of Science and Technology Graduate University, Onna, Okinawa, 904-0495 Japan; School of Biological Science and Technology, College of Science and Engineering, Kanazawa University, Kakuma-machi, Kanazawa, Ishikawa, 920-1192 Japan; Department of Plant Molecular Genetics, Centro Nacional de Biotecnología, Consejo Superior de Investigaciones Científicas (CNB-CSIC), 28049 Madrid, Spain; Division of Cellular Dynamics, National Institute for Basic Biology, Nishigonaka 38, Myodaiji, Okazaki, Aichi, 444-8585 Japan; The Department of Basic Biology, SOKENDAI (The Graduate University for Advanced Studies), Nishigonaka 38, Myodaiji, Okazaki, Aichi, 444-8585 Japan; Graduate School of Biostudies, Kyoto University, Kyoto, 606-8502 Japan; Division of Biological Science, Graduate School of Science and Technology, Nara Institute of Science and Technology (NAIST), Ikoma, Nara, 630-0192 Japan; Department of Applied Biological Science, Faculty of Science and Technology, Tokyo University of Science, Noda, Chiba, 278-8510, Japan; RIKEN BioResource Research Center, Tsukuba, Ibaraki, 305-0074 Japan

## Abstract

Pattern-recognition receptor (PRR)-triggered immunity (PTI) wards off a wide range of pathogenic microbes, playing a pivotal role in plant immunity. The model liverwort *Marchantia polymorpha* is emerging as a popular model for investigating the evolution of plant-microbe interactions. *M. polymorpha* triggers defense-related gene expression upon sensing components of bacterial and fungal extracts, suggesting the existence of PTI in this plant model. However, the molecular components of the putative PTI in *M. polymorpha* have not yet been described. We show that, in *M. polymorpha*, which has four LysM receptor homologs, lysin motif (LysM) receptor-like kinase (LYK) MpLYK1 and LYK-related (LYR) MpLYR are required for sensing chitin and peptidoglycan fragments, triggering a series of characteristic immune responses. Comprehensive phosphoproteomic analysis of *M. polymorpha* in response to chitin treatment identified regulatory proteins that potentially shape LysM-mediated PTI. The identified proteins included homologs of well-described PTI components in angiosperms as well as proteins whose roles in PTI are not yet determined, including the blue-light receptor phototropin MpPHOT. We revealed that MpPHOT is required for a negative feedback of defense-related gene expression during PTI. Taken together, this study outlines the basic framework of LysM-mediated PTI in *M. polymorpha* and demonstrates the utility of *M. polymorpha* as a plant model for discovering novel or fundamental molecular mechanisms underlying PRR-triggered immune signaling in plants.
