## Supplementary material for "Genetic and phosphoproteomic basis of LysM-mediated immune signaling in *Marchantia polymorpha* highlights conserved elements and new aspect of pattern-triggered immunity in land plants": Table S2

### Sheet: Table S2
Supplementary Table 2. LysM proteins containing modified P-Loops
Classification	Species	gene ID	P-Loop	LysM type
Angiosperms	Lotus japonicus	LjLYS4_Lj3g3v0290100.1	GxKxYG	LYKb
Bryophytes	Physcomitrium patens	Pp3c27_2280	GxGxFA	LYKa
		Pp3c7_25560
		Pp3c5_4120
		PpCERK1_Pp3c11_6330
	Sphagnum fallax	Sf0159s0001.1	RxGxFA	LYKa
		Sf0479s0001.1	GxGxFA
Charophytes	Chara braunii	CbLYK4_g8619	AxGxYG	Charophyceae
		CbLYK2_g49675	GxGxSG
		CbLYK3_g50598	GxGxSC
		CbLYK5_g44510
		CbLYK6_g91196
		CbLYK7_g30047
