## Supplementary material for "Genetic and phosphoproteomic basis of LysM-mediated immune signaling in *Marchantia polymorpha* highlights conserved elements and new aspect of pattern-triggered immunity in land plants": Table S3

### Sheet: Table S3
Supplementary Table S3. Oligonucleotides used in this study
No.	Oligonucleotide names	Sequence	Purpose
1	proMpLYK1 F	agcaggctccaccatggGATCAAACATCACTACACCACGAG	MpLYK1 promoter amplification
2	proMpLYK1 R	gtacaagaaagctgggtccctaggTTCTTCCAAACTGACCTCGACTC
3	proMpLYK2 F	aaaaagcaggctccaagtactCGCTGCTCTTACACTCTACAACTG	MpLYK2 promoter amplification
4	proMpLYK2 R	gtacaagaaagctgggtccctaggTCAAAACAATCAGTGCTCTTCATTC
5	proMpLYR F	agcaggctccaccatggCTCTAGATTTACCGGATACGAAGATG	MpLYR promoter amplification
6	proMpLYR R	gtacaagaaagctgggtccctaggGCTGCTCTGCTTGAACCCTCA
7	proMpLYP F	agcaggctccaccatggCCACCATCAGGCAGCTGAGAGCT	MpLYP promoter amplification
8	proMpLYP R	gtacaagaaagctgggtccctaggCCTCTCCCCTCCCCTCGACG
9	Mplyk1-1 5'F	ctaaggtagcgattaCGGTTGATGGCACCTTACTAGTTTTG	construction of targeting vector for Mplyk1ko generation
10	Mplyk1-2 5'F	ctaaggtagcgattaGGCAAACCTCGTAGAGGAGGA
11	Mplyk1-1/1-2 5'R	gcccgggcaagcttaCTGCACGTAGAAAAATCAGTCACAAG
12	Mplyk1-1/1-2 3'F	taaactagtggcgcgGCTTGCAGGTGCAATTGATTGG
13	Mplyk1-1 3'R	ttatccctaggcgcgACAGTAGACTGCAAGTCTGCAAA
14	Mplyk1-2 3'R	ttatccctaggcgcgCTCAGCACTCTTGAAGGAACCGAA
15	Mplyk2 5'F	ctaaggtagcgattaGTATCTGTCAGTGGAGACGACCTG	construction of targeting vector for Mplyk2ko generation
16	Mplyk2 5'R	gcccgggcaagcttaCTCGTCGGTGGCAATGAGAATCT
17	Mplyk2 3'F	taaactagtggcgcgGGAGCGTTTTAGTATGGTCTTGAAG
18	Mplyk2 3'R	ttatccctaggcgcgCCTCGCAACGGAACCTGCTCT
19	Mplyp 5'F	ctaaggtagcgattaGCAAAGTAGTGTATTACGGTGCCTA	construction of targeting vector for Mplypko generation
20	Mplyp 5'R	gcccgggcaagcttaGAAGTAGTCGTCGGCGATCTTCGAC
21	Mplyp 3'F	taaactagtggcgcgGCCTCCTTCCTCCAGACCTTCAA
22	Mplyp 3'R	ttatccctaggcgcgCGACAACCATTAAACAAATCTACGACC
23	Mplyr target1 F	ctcgATGACCTACACTGTGCTGGG	construction of targeting vector for Mplyrge generation
24	Mplyr target1 R	aaacCCCAGCACAGTGTAGGTCAT
25	Mplyr target2 F	ctcgCAGCCTTCTTCGATGTGCCT
26	Mplyr target2 R	aaacAGGCACATCGAAGAAGGCTG
27	Mplyk1-1/1-2 check F	CGAGTTTCTTGCCGAACTTCAAGTG	genotyping Mplyk1ko
28	Mplyk1-1/1-2 check R	TGTAGTGAATCGAATCATACAGTACATGG
29	Mplyk2 check F	CACGGAGAAGAATCATCTAGGAGC	genotyping Mplyk2ko
30	Mplyk2 check R	AGTACGTTGATATTTTCAGTAAGCTCG
31	Mplyp check F	CCGTGAACCAGATCGAGAACGT	genotyping Mplypko
32	Mplyp check R	GGAGCTGCCGAACTTGGTCG
33	Mplyr check F	GAAACTGTCACATCTTACGCGTG	genotyping Mplyrge
34	Mplyr check R	TTGCGCGCAATAACCAAATATGC
35	MpLYK1 ORF F	ggtcagtttggaagaaATGATTGCGACGGGAGTTATCA	MpLYK1 CDS amplification
36	MpLYK1 ORF R	acaagaaagctgggtcCTATCGACCAGATATTAGCCC
37	MpLYK2 ORF F	cactgattgttttgaATGTTAGCCATGACAGTCAAGAAAGC	MpLYK2 CDS amplification
38	MpLYK2 ORF R	caagaaagctgggtcCTACCTGCCAATGACCAGACCA
39	MpLYR UTR F	agcaggctccaccatggTGAGGGTTCAAGCAGAGCAGC	MpLYR CDS amplification
40	MpLYR UTR R	gtacaagaaagctgggtcCTTTGGAGTCGTAAATGTGCTGTC
41	MpLYR mORF F	GCCTGGaAGCGAAATTCGAGCTGCC	site-directed mutagenisis of MpLYR
42	MpLYR mORF R	TTCGCTtCCAGGCACATCGAAGAAG
43	MpLYR ORF F	tgagggttcaagcagagcagcATGAATCGGGCAGTGCAAAT	MpLYR CDS amplification
44	MpLYR ORF R	tgtacaagaaagctgggtcTCACCGAGCTTCGATCGGTGTA
45	MpLYP ORF F	aggggaggggagaggATGGGAGGGATGAGGATTTCG	MpLYP CDS amplification
46	MpLYP ORF R	tgtacaagaaagctgggtcTCATCTCGTGAAGAGGAGCAC
47	MpEF1α RT_F1	AAGCCGTCGAAAAGAAGGAG	qRT-PCR
48	MpEF1α RT_R1	TTCAGGATCGTCCGTTATCC
49	MpACT1 RT_F1	TTACAAGGCCTGGATTAGGG	RT-PCR
50	MpACT1 RT_R1	ACCAGGGCATAAGAATGACG
51	MpLYK1 RT_F	CGGAGAAGGTGGTTATGGAGCT	MpLYK1 (Mp4g02480.1) qRT-PCR
52	MpLYK1 RT_R	GCCGTTGTCCACGTACTCGTAA
53	MpLYK2 RT_F	AGATTCTCATTGCCACCGACGAG	MpLYK2 (Mp6g15550.1) qRT-PCR
54	MpLYK2 RT_R	TGCACAGAACCTTCAGCTCCG
55	MpLYR RT_F	ATCGTGCAGCTCGTTCGTGA	MpLYR (Mp8g11780.1) qRT-PCR
56	MpLYR RT_R	GGCAGCTCGAATTTCGCTCC
57	MpLYP RT_F	GTCGAAGATCGCCGACGACTAC	MpLYP (Mp5g22430.1) qRT-PCR
58	MpLYP RT_R	GAAGGTCTGGAGGAAGGAGGC
59	MpWRKY1 RT_F	ATCACCAAGTGCTGAGACATTCTC	MpWRKY1 (Mp3g00010.1) RT-PCR
60	MpWRKY1 RT_R	TTCCCAGATACCTGACGAGGA
61	MpWRKY2 RT_F	GGACGGATCGAAAGGGGACTCG	MpWRKY2 (Mp8g10640.1) RT-PCR
62	MpWRKY2 RT_R	CAAGGACACTCTTTGGGGCTGG
63	MpWRKY3 RT_F	CAAGCGAATCCAGCAGCTTGAT	MpWRKY3 (Mp5g05560.1) qRT-PCR, RT-PCR
64	MpWRKY3 RT_R	GTCAGCCAGCATTTTTGGTCCC
65	MpWRKY5 RT_F	ATGGATAACTATGGGGGTGGAGATGATA	MpWRKY5 (Mp1g08890.1) RT-PCR
66	MpWRKY5 RT_R	CGCCATTGCTCCCAATTTGC
67	MpWRKY7 RT_F	CAAGTTGAAGGAGTTGTCACTGCCC	MpWRKY7 (Mp3g17660.1) RT-PCR
68	MpWRKY7 RT_R	TGACCACGACATACGAAGGC
69	MpWRKY8 RT_F	CCAAGAGGACGAGATTGAGCGAC	MpWRKY8 (Mp2g20960.1) RT-PCR
70	MpWRKY8 RT_R	TCCCATTCCACCAGTGTGACTC
71	MpWRKY9 RT_F	GCAGGAAGAATCAGCAAAAGCG	MpWRKY9 (Mp7g17200.1) RT-PCR
72	MpWRKY9 RT_R	CCGTGTACGTGATGATGAGCA
73	MpWRKY10 RT_F	CGCACGACGAGATGGAGAAGAT	MpWRKY10 (Mp7g06550.1) RT-PCR
74	MpWRKY10 RT_R	CGTACCGAGAGAACTGCTGGAAC
75	MpWRKY11 RT_F	CCTCCGCAGAGATGTGGAAGACA	MpWRKY11 (Mp1g24950.1) RT-PCR
76	MpWRKY11 RT_R	GGAATCCTGCTCCTGATGGTCG
77	MpWRKY12 RT_F	ATGGATCGAGTGCAACGAATCGA	MpWRKY12 (Mp4g00200.1) RT-PCR
78	MpWRKY12 RT_R	GGAACCATCCTCAACAGTGGAGC
79	MpWRKY13 RT_F	AGGCTAATCCTCGACACCAAGG	MpWRKY13 (Mp4g00180.1) RT-PCR
80	MpWRKY13 RT_R	CTGTGTTTGGCTGATAGTATGAGACG
81	MpWRKY14 RT_F	AAAGCTCAAGACCAGCTTGTAGC	MpWRKY14 (Mp6g16800.1) RT-PCR
82	MpWRKY14 RT_R	CGTTGTTTCGTCTGATACAAATCCTTG
83	MpLRR-RLK RT_F1	ACATGCTTCGTGGTTCGATACC	MpLRR-RLK (Mp2g23700.1) qRT-PCR
84	MpLRR-RLK RT_R1	TGTGCTTGAAGAGAGATGCAGG
85	MpRBOH2 RT_F	TCAGGAGAGTTGAACAGCTCAGG	MpRBOH2 (Mp3g20340.1) qRT-PCR
86	MpRBOH2 RT_R	ACATCCAGCATCACTTCCACC
87	MpPAL1 RT_F1	ATGATGCAAGTGAGAGACTCGTCC	MpPAL1 (Mp7g14880.1) qRT-PCR
88	MpPAL1 RT_R1	CCAGTGACTCTGATCCATAGCAC
89	Mpchitinase RT_F1	CGTGAAATCCAAGTCGCCAATG	Mpchitinase (Mp4g20440.1) qRT-PCR
90	Mpchitinase RT_R1	GCAATAAGCAGTTGTGGTTCCAC
