## Supplementary material for "Genetic and phosphoproteomic basis of LysM-mediated immune signaling in *Marchantia polymorpha* highlights conserved elements and new aspect of pattern-triggered immunity in land plants": Table S4

### Sheet: Table S4
Supplementary Table S4. Amino acid sequences used for drawing phylogenetic tree of the subfamily VII RLCK
Gene names_gene ID	Sequence
AtBIK1_AT2G39660.1	MGSCFSSRVKADIFHNGKSSDLYGLSLSSRKSSSTVAAAQKTEGEILSSTPVKSFTFNELKLATRNFRPDSVIGEGGFGCVFKGWLDESTLTPTKPGTGLVIAVKKLNQEGFQGHREWLTEINYLGQLSHPNLVKLIGYCLEDEHRLLVYEFMQKGSLENHLFRRGAYFKPLPWFLRVNVALDAAKGLAFLHSDPVKVIYRDIKASNILLDADYNAKLSDFGLARDGPMGDLSYVSTRVMGTYGYAAPEYMSSGHLNARSDVYSFGVLLLEILSGKRALDHNRPAKEENLVDWARPYLTSKRKVLLIVDNRLDTQYLPEEAVRMASVAVQCLSFEPKSRPTMDQVVRALQQLQDNLGKPSQTNPVKDTKKLGFKTGTTKSSEKRFTQKPFGRHLV
AtCDG1_AT3G26940.1	MVSCLCFRPSRKTKLKDKSHKRSIRNQTSSSSAQPAGTAKEVDSSSSQTVVQDSSRYRCQIFSYRELAIATNSFRNESLIGRGGFGTVYKGRLSTGQNIAVKMLDQSGIQGDKEFLVEVLMLSLLHHRNLVHLFGYCAEGDQRLVVYEYMPLGSVEDHLYDLSEGQEALDWKTRMKIALGAAKGLAFLHNEAQPPVIYRDLKTSNILLDHDYKPKLSDFGLAKFGPSDDMSHVSTRVMGTHGYCAPEYANTGKLTLKSDIYSFGVVLLELISGRKALMPSSECVGNQSRYLVHWARPLFLNGRIRQIVDPRLARKGGFSNILLYRGIEVAFLCLAEEANARPSISQVVECLKYIIDHTIRKERRTRRRLLGGNKDGAGTSRSPDETMMRMLEEEEEYVT…
AtPBL1_AT3G55450.2	MGSCLSSRVLSTFSTILHLPFFFFFFFFPFFGVLSILTVVNAFVCCADKSSSGLDDLHLSSCKSSSSATAHKTEGEILSSTTVKSFSFNELKLATRNFRSDSVVGEGGFGCVFRGWLDETTLTPTKSSSGLVIAVKRLNPDGFQGHREWLTEINYLGQLSHPNLVKLIGYCLEDEQRLLVYEFMHKGSLENHLFANGNKDFKPLSWILRIKVALDAAKGLAFLHSDPVKVIYRDIKASNILLDSDFNAKLSDFGLARDGPMGEQSYVSTRVMGTFGYAAPEYVSTGHLNARSDVYSFGVVLLELLCGRQALDHNRPAKEQNLVDWARPYLTSRRKVLLIVDTRLNSQYKPEGAVRLASIAVQCLSFEPKSRPTMDQVVRALVQLQDSVVKPANVDPLKV…
AtPBL2_AT1G14370.1	MGNCLDSSAKVDNSNHSPHANSASSGSKVSSKTSRSTGPSGLSTTSYSTDSSFGPLPTLRTEGEILSSPNLKAFTFNELKNATKNFRQDNLLGEGGFGCVFKGWIDQTSLTASRPGSGIVVAVKQLKPEGFQGHKEWLTEVNYLGQLSHPNLVLLVGYCAEGENRLLVYEFMPKGSLENHLFRRGAQPLTWAIRMKVAVGAAKGLTFLHEAKSQVIYRDFKAANILLDADFNAKLSDFGLAKAGPTGDNTHVSTKVIGTHGYAAPEYVATGRLTAKSDVYSFGVVLLELISGRRAMDNSNGGNEYSLVDWATPYLGDKRKLFRIMDTKLGGQYPQKGAFTAANLALQCLNPDAKLRPKMSEVLVTLEQLESVAKPGTKHTQMESPRFHHSSVMQKSPVR…
AtPBL3_AT2G02800.1	MGNCLDSSAKVDSSSHSPHANSASLSSRVSSKTSRSTVPSSLSINSYSSVESLPTPRTEGEILSSPNLKAFTFNELKNATRNFRPDSLLGEGGFGYVFKGWIDGTTLTASKPGSGIVVAVKKLKTEGYQGHKEWLTEVNYLGQLSHPNLVKLVGYCVEGENRLLVYEFMPKGSLENHLFRRGAQPLTWAIRMKVAIGAAKGLTFLHDAKSQVIYRDFKAANILLDAEFNSKLSDFGLAKAGPTGDKTHVSTQVMGTHGYAAPEYVATGRLTAKSDVYSFGVVLLELLSGRRAVDKSKVGMEQSLVDWATPYLGDKRKLFRIMDTRLGGQYPQKGAYTAASLALQCLNPDAKLRPKMSEVLAKLDQLESTKPGTGVGNRQAQIDSPRGSNGSIVQKSPRR…
AtPBL4_AT1G26970.1	MGNCFGFSAKVGNRESPYRGSSRISAKRSQSSRLSSLTIQSSSYNDDTSVASLQTPRSEGELLASPTLKAFTFNELKTATRNFRPDSVIGEGGFGYVYKGWIDERTLSPSKPGSGMVVAVKKLKEEGFQGHRQWLAEVDCLGRLHHMNLVKLIGYCSKGDHIRLLVYEYMPKGSLENHLFRRGAEPIPWRTRIKVAIGAARGLAFLHEAQVIYRDFKASNILLDSEFNAKLSDFGLAKVGPTGDRTHVSTQVMGTQGYAAPEYVATGRITAKSDVYSFGVVLLELLSGRLTVDKTKVGVERNLVDWAIPYLGDKRKVFRIMDTKLGGQYPHKGACLTANTALQCLNQEPKLRPKMSDVLSTLEELEMTLKSGSISNSVMKLTSSSSSFTAKQRVRTPVA…
AtPBL5_AT1G07870.2	MGCFGCSKKSSKRSETNKDTVINRKIVGGTTSVAKSDKRDDQTQPSSDSTKVSPYRDVNNEGGVGKEDQLSLDVKGLNLNDQVTGKKAQTFTFQELAEATGNFRSDCFLGEGGFGKVFKGTIEKLDQVVAIKQLDRNGVQGIREFVVEVLTLSLADHPNLVKLIGFCAEGDQRLLVYEYMPQGSLEDHLHVLPSGKKPLDWNTRMKIAAGAARGLEYLHDRMTPPVIYRDLKCSNILLGEDYQPKLSDFGLAKVGPSGDKTHVSTRVMGTYGYCAPDYAMTGQLTFKSDIYSFGVVLLELITGRKAIDNTKTRKDQNLVGWARPLFKDRRNFPKMVDPLLQGQYPVRGLYQALAISAMCVQEQPTMRPVVSDVVLALNFLASSKYDPNSPSSSSGKNPS…
AtPBL6_AT2G28590.1	MGCFGRTPKSNKRSDTKTTKNNDFTPKKLTVNANRDKLTQPSSDCLKVSICGDVSKEIVTKKDQLALDAKDTNVEDEVIVKKAQTFTFEELSVSTGNFKSDCFLGEGGFGKVYKGFIEKINQVVAIKQLDRNGAQGIREFVVEVLTLSLADHPNLVKLIGFCAEGVQRLLVYEYMPLGSLDNHLHDLPSGKNPLAWNTRMKIAAGAARGLEYLHDTMKPPVIYRDLKCSNILIDEGYHAKLSDFGLAKVGPRGSETHVSTRVMGTYGYCAPDYALTGQLTFKSDVYSFGVVLLELITGRKAYDNTRTRNHQSLVEWANPLFKDRKNFKKMVDPLLEGDYPVRGLYQALAIAAMCVQEQPSMRPVIADVVMALDHLASSKYDRSHRQKQDNVTETKVDEE…
AtPBL7_AT5G02800.1	MGWIPCSGKSSGRNKTRRNGDHKLDRKSSDCSVSTSEKSRAKSSLSESKSKGSDHIVAQTFTFSELATATRNFRKECLIGEGGFGRVYKGYLASTSQTAAIKQLDHNGLQGNREFLVEVLMLSLLHHPNLVNLIGYCADGDQRLLVYEYMPLGSLEDHLHDISPGKQPLDWNTRMKIAAGAAKGLEYLHDKTMPPVIYRDLKCSNILLDDDYFPKLSDFGLAKLGPVGDKSHVSTRVMGTYGYCAPEYAMTGQLTLKSDVYSFGVVLLEIITGRKAIDSSRSTGEQNLVAWARPLFKDRRKFSQMADPMLQGQYPPRGLYQALAVAAMCVQEQPNLRPLIADVVTALSYLASQKFDPLAQPVQGSLFAPGTPPRSKRV
AtPBL8_AT5G01020.1	MGNCGTRDEAAVFTPQAQAQQLQKKHSRSVSDLSDPSTPRFRDDSRTPISYAQVIPFTLFELETITKSFRPDYILGEGGFGTVYKGYIDDNLRVGLKSLPVAVKVLNKEGLQGHREWLTEVNFLGQLRHPNLVKLIGYCCEDDHRLLVYEFMLRGSLENHLFRKTTAPLSWSRRMMIALGAAKGLAFLHNAERPVIYRDFKTSNILLDSDYTAKLSDFGLAKAGPQGDETHVSTRVMGTYGYAAPEYVMTGHLTARSDVYSFGVVLLEMLTGRKSVDKTRPSKEQNLVDWARPKLNDKRKLLQIIDPRLENQYSVRAAQKACSLAYYCLSQNPKARPLMSDVVETLEPLQCTGDALIPCATTTAGAAFAMGGVPDYRMHRRFAKNVGPGAICRSPNPNY…
AtPBL9_AT1G07570.3	MLPPNYKAFLTHSLLSISWLRTKKIKKKGASTKYDAKDIGSLGSKASSVSVRPSPRTEGEILQSPNLKSFSFAELKSATRNFRPDSVLGEGGFGCVFKGWIDEKSLTASRPGTGLVIAVKKLNQDGWQGHQEWLAEVNYLGQFSHRHLVKLIGYCLEDEHRLLVYEFMPRGSLENHLFRRGLYFQPLSWKLRLKVALGAAKGLAFLHSSETRVIYRDFKTSNILLDSEYNAKLSDFGLAKDGPIGDKSHVSTRVMGTHGYAAPEYLATGHLTTKSDVYSFGVVLLELLSGRRAVDKNRPSGERNLVEWAKPYLVNKRKIFRVIDNRLQDQYSMEEACKVATLSLRCLTTEIKLRPNMSEVVSHLEHIQSLNAAIGGNMDKTDRRMRRRSDSVVSKKVNA…
AtPBL10_AT2G28930.1	MKMGFVEKVKSNVFLYANYVFGCCIGASPKYMSSEANDSLGSKSSSVSIRTNPRTEGEILQSPNLKSFTFAELKAATRNFRPDSVLGEGGFGSVFKGWIDEQTLTASKPGTGVVIAVKKLNQDGWQGHQEWLAEVNYLGQFSHPNLVKLIGYCLEDEHRLLVYEFMPRGSLENHLFRRGSYFQPLSWTLRLKVALGAAKGLAFLHNAETSVIYRDFKTSNILLDSEYNAKLSDFGLAKDGPTGDKSHVSTRIMGTYGYAAPEYLATGHLTTKSDVYSYGVVLLEVLSGRRAVDKNRPPGEQKLVEWARPLLANKRKLFRVIDNRLQDQYSMEEACKVATLALRCLTFEIKLRPNMNEVVSHLEHIQTLNEAGGRNIDMVQRRMRRRSDSVAINQKPNAG…
AtPBL11_AT5G02290.2	MGGCFSNRIKTDIASSTWLSSKFLSRDGSKGSSTASFSYMPRTEGEILQNANLKNFSLSELKSATRNFRPDSVVGEGGFGCVFKGWIDESSLAPSKPGTGIVIAVKRLNQEGFQGHREWLAEINYLGQLDHPNLVKLIGYCLEEEHRLLVYEFMTRGSLENHLFRRGTFYQPLSWNTRVRMALGAARGLAFLHNAQPQVIYRDFKASNILLDSNYNAKLSDFGLARDGPMGDNSHVSTRVMGTQGYAAPEYLATGHLSVKSDVYSFGVVLLELLSGRRAIDKNQPVGEHNLVDWARPYLTNKRRLLRVMDPRLQGQYSLTRALKIAVLALDCISIDAKSRPTMNEIVKTMEELHIQKEASKEQQNPQISIDNIINKSPQAVNYPRPSIM
AtPBL12_AT2G26290.1	MAVFKKKKTSLTSLFLGCYKAKNASKYEGGEKAVMKIRTCPAFKRLSLSDISDPSSPMSVMDDLSHSFTSQKLRLFTLSELRVITHNFSRSNMLGEGGFGPVYKGFIDDKVKPGIEAQPVAVKALDLHGHQGHREWLAEILFLGQLSNKHLVKLIGFCCEEEQRVLVYEYMPRGSLENQLFRRNSLAMAWGIRMKIALGAAKGLAFLHEAEKPVIYRDFKTSNILLDSDYNAKLSDFGLAKDGPEGEHTHVTTRVMGTQGYAAPEYIMTGHLTTMNDVYSFGVVLLELITGKRSMDNTRTRREQSLVEWARPMLRDQRKLERIIDPRLANQHKTEAAQVAASLAYKCLSQHPKYRPTMCEVVKVLESIQEVDIRKHDGNNNKEGKKFVDINKFRHHRKG…
AtPBL13_AT5G35580.1	MVLCFQDPDNIYSPKKTKKDDGERVITKQKSFLGLSILDISNPSSTTLSEDLSISLAGSDLHVFTQAELRVITQSFSSSNFLGEGGFGPVHKGFIDDKLRPGLKAQPVAVKLLDLDGLQGHREFMTEVMCLGKLKHPNLVKLIGYCCEEAHRLLVYEFMPRGSLESQLFRRCSLPLPWTTRLNIAYEAAKGLQFLHEAEKPIIYRDFKASNILLDSDYTAKLSDFGLAKDGPQGDDTHVSTRVMGTQGYAAPEYIMTGHLTAKSDVYSFGVVLLELLTGRKSVDIARSSRKETLVEWARPMLNDARKLGRIMDPRLEDQYSETGARKAATLAYQCLRYRPKTRPDISTVVSVLQDIKDYKDDIPIGIFTYTVPTKPRREVKETSLQNFDKPRRETKVTS…
AtPBL14_AT2G05940.1	MAVKKKVSWRSLIVGCLGDPETLMASSKKPKRKNDVIKKQSSFQRLSILDMSNPSSNTLSEDLSISLAGSDLHVFTLAELKVITQSFSSTNFLGEGGFGPVHKGFIDDKLRPGLKAQPVAVKLLDLEGLQGHREWLTEVMFLGQLKHKNLVKLIGYCCEEEHRTLVYEFMPRGSLENQLFRRYSASLPWSTRMKIAHGAATGLQFLHEAENPVIYRDFKASNILLDSDYTAKLSDFGLAKDGPEGDDTHVSTRVMGTQGYAAPEYIMTGHLTARSDVYSFGVVLLELLTGRRSVDKKRSSREQNLVDWARPMLNDPRKLSRIMDPRLEGQYSETGARKAATLAYQCLSHRPKNRPCMSAVVSILNDLKDYNDIPMGTFTYTVPNTPDNKEDDGRVGNKP…
AtPBL15_AT1G61590.1	MRDSSTTASTKSSPLWKPFASNCCSVDDQTVFGNLSRCRPSRSEFSKNHLGPLPSFRRLSFADLSRSSSARINEDLAQTLGADLVDFQMCELKMITQSFSGNYLLGEGGFGKVYKGYVDDYLRQSLKAQPVAVKLLDIEGLQGHREWLSEVIFLGQLKHPNLVKLIGYCCEEEERVLIYEFMPRGSLENHLFRRISLSLPWATRLKIAVAAAKGLAFLHDLESPIIYRDFKTSNILLDSDFTAKLSDFGLAKMGPEGSKSHVTTRVMGTYGYAAPEYVSTGHLTTKSDVYSYGVVLLELLTGRRATEKSRPKNQQNIIDWSKPYLTSSRRLRCVMDPRLAGQYSVKAAKDTALLALQCVSPNPKDRPKMLAVVEALESLIHYKDMAVSSGHWPLSPKSQ…
AtPBL16_AT5G56460.1	MGNCWCRFEPLNHRVSANAKSESPKEQSPTVEDKHIKEVQKLPSNPKEVEDLRRDSAANPLIAFTYEELKNITSNFRQDRVLGGGGFGSVYKGFIKEDLGDQEVPEPLPVAVKVHDGDNSFQGHREWLAEVIFLGQLSHPNLVKLIGYCCEDNHRVLIYEYMARGSVENNLFSRVLLPLSWAIRMKIAFGAAKGLAFLHEAKKPVIYRDFKTSNILLDMDYNAKLSDFGLAKDGPVGDKSHVSTRIMGTYGYAAPEYIMTGHLTPGSDVYSFGVVLLELLTGRKSLDKSRPTREQNLIDWALPLLKEKKKVLNIVDPKMNCEYPVKAVQKAAMLAYHCLNRNPKARPLMRDIVDSLEPLQATEEEALLVPPVQKAVITIIDEMPKNGLKKVEELKKVEE…
AtPBL17_AT2G07180.1	MGICFSAEDQHYQFSQQQNYPKKTTPGKKAAVYLMKSDCEDVVGKVSGSGSGGGGLPLAPKNIKDLQSNPGYENVDIFTYEEMKIATKQFRPDYILGEGGFGVVYKGVIDESVRVGFKSTKVAIKELNPEGFQGDREWLAEVNYLGQLSHPNLVKLIGYCCEDDHRLLVYEYMAMGSLEKHLFRRVGCTLTWTKRMKIALDAAKGLAFLHGAERSIIYRDLKTANILLDEGYNAKLSDFGLAKDGPRGDQTHVSTRVMGTYGYAAPEYVMTGHLTSRSDVYGFGVLLLEMLLGKRAMDKSRACREHNLVEWARPLLNHNKKLLRIIDPRMDGQYGTKALMKVAGLAYQCLSQNPKGRPLMNHVVEVLETLKDDGDAQEEVMTNLHSRGKSVTLYEASSD…
AtPBL18_AT1G69790.1	MGNCLDSSARVGNRESTFGGSSRISRKPNQSSRLSSLTIPSYSNNSFTTSSWSNLTPRSEGELLPSPTLKAFTFNELKTATRNFKPNSMIGEGGFGCVYKGWIGERSLSPSKPGSGMVVAVKKLKSEGFQGHKEWLTEVHYLGRLHHMNLVKLIGYCLEGEKRLLVYEYMPKGSLENHLFRRGAEPIPWKTRMKVAFSAARGLSFLHEAKVIYRDFKASNILLDVDFNAKLSDFGLAKAGPTGDRTHVTTQVIGTQGYAAPEYIATGRLTSKSDVYSFGVVLLELLSGRPTLDKSKVGVERNLVDWAIPYLVDRRKVFRIMDTKLGGQYPHKGACAAANIALRCLNTEPKLRPDMADVLSTLQQLETSSKKMGSTQNIVMSPSSHMS
AtPBL19_AT5G47070.1	MNCLFLFKSKKPRKQQKDNNKNKRKGKELLQNSAPELTNRSETSSFNLQTPRSLPSPRSIKDLYTEREQNLRVFSYEELSKATYVFSRKLVIGEGGFGIVYKGKILSNGDSSDPPLVVAIKKLNRQGLQGHKQWLAEVQFLGVVNHPNVVKLIGYCSEDGETGIERLLVYEYMSNRSLEDHLFPRRSHTLPWKKRLEIMLGAAEGLTYLHDLKVIYRDFKSSNVLLDDQFCPKLSDFGLAREGPDGDNTHVTTARVGTHGYAAPEYVQTGHLRLKSDVYSFGVVLYEIITGRRTIERNKPVAERRLLDWVKEYPADSQRFSMIVDPRLRNNYPAAGARSLAKLADLCLKKNDKERPTMEIVVERLKKIIEESDSEDYPMATTTTKESSQVRRRQVAKPE…
AtPBL20_AT4G17660.1	MNCLFLFMSKKPKSRGNMEKEKKNIRGREFLQKSAPELTTRKTTLSFNLPTPRSLPSPTSIKDLYTDREQNQNQNLRVFSFKELSDATCEFSRKLKIGEGGFGSVYKATINNPTVGDSHSSPLTVAVKKLNRQSLQGHKQWLAEVHFLGVVNHPNVVRLLGYCSEDRERLLVYELMSNRSLEDHLFTLRTLTLSWKQRLEIMLGAAQGLAYLHEIQVIYRDFKSSNVLLNEEFHPKLSDFGLAREGPEGDNTHVTTARVGTDGYAAPEYVITGHLKTHCDVYSFGVVLYEIITGRRTLERMKPLAEQKLLEWVKKYPINSKRFKMIVDSKLCNKYPIAMVRRVAKLADHCVNKIDKERPTMAFVVESLTNIIEESNSEDMGSSVGIRG
AtPBL21_AT1G20650.1	MTCCFSCLNPRTKDIRVDIDNARCNSRYQTDSSVHGSDTTGTESISGILVNGKVNSPIPGGGARSFTFKELAAATRNFREVNLLGEGGFGRVYKGRLDSGQVVAIKQLNPDGLQGNREFIVEVLMLSLLHHPNLVTLIGYCTSGDQRLLVYEYMPMGSLEDHLFDLESNQEPLSWNTRMKIAVGAARGIEYLHCTANPPVIYRDLKSANILLDKEFSPKLSDFGLAKLGPVGDRTHVSTRVMGTYGYCAPEYAMSGKLTVKSDIYCFGVVLLELITGRKAIDLGQKQGEQNLVTWSRPYLKDQKKFGHLVDPSLRGKYPRRCLNYAIAIIAMCLNEEAHYRPFIGDIVVALEYLAAQSRSHEARNVSSPSPEISRTPRRDL
AtPBL22_AT1G76370.1	MRCFSCLNTQTNDMRINIDTLSDLTDYASVATKIDPRGTGSKSGILVNGKVNSPKPGGGARSFTFKELAAATKNFREGNIIGKGGFGSVYKGRLDSGQVVAIKQLNPDGHQGNQEFIVEVCMLSVFHHPNLVTLIGYCTSGAQRLLVYEYMPMGSLEDHLFDLEPDQTPLSWYTRMKIAVGAARGIEYLHCKISPSVIYRDLKSANILLDKEFSVKLSDFGLAKVGPVGNRTHVSTRVMGTYGYCAPEYAMSGRLTIKSDIYSFGVVLLELISGRKAIDLSKPNGEQYLVAWARPYLKDPKKFGLLVDPLLRGKFSKRCLNYAISITEMCLNDEANHRPKIGDVVVAFEYIASQSKSYEDRRTARKSTDSNRLRRETKQSY
AtPBL23_AT3G20530.1	MKINCLFCCMSHRRFNRRSSSRQSIKDCIDAKNNITTFDNISFKTDSSRRRYISEEIAKLGKGNISAHIFTFRELCVATKNFNPDNQLGEGGFGRVYKGQIETPEQVVAVKQLDRNGYQGNREFLVEVMMLSLLHHQNLVNLVGYCADGDQRILVYEYMQNGSLEDHLLELARNKKKPLDWDTRMKVAAGAARGLEYLHETADPPVIYRDFKASNILLDEEFNPKLSDFGLAKVGPTGGETHVSTRVMGTYGYCAPEYALTGQLTVKSDVYSFGVVFLEMITGRRVIDTTKPTEEQNLVTWASPLFKDRRKFTLMADPLLEGKYPIKGLYQALAVAAMCLQEEAATRPMMSDVVTALEYLAVTKTEEDGQTVEGEEEEEEDERSKL
AtPBL24_AT4G13190.1	MSCFLGPSTNNKSRENEGSSMAAPYEQQNLPRNDRRQITTWEAVGTNKESPKNIKAKSFKFRELATATNSFRQEFLIGEGGFGRVYKGKMEKTGQVVAVKQLDRNGLQGNREFLVEIFRLSLLHHPNLANLIGYCLDGDQRLLVHEFMPLGSLEDHLLDVVVGQQPLDWNSRIRIALGAAKGLEYLHEKANPPVIYRDFKSSNILLNVDFDAKLSDFGLAKLGSVGDTQNVSSRVVGTYGYCAPEYHKTGQLTVKSDVYSFGVVLLELITGKRVIDTTRPCHEQNLVTWAQPIFREPNRFPELADPLLQGEFPEKSLNQAVAIAAMCLQEEPIVRPLISDVVTALSFMSTETGSPSGLTGTALNPLSPKTVEDQGWLQCESPRDVYSLL
AtPBL25_AT3G24790.1	MPAPYKQPNSPKRTTGEVVAKNANGPSNNMGARIFTFRELATATKNFRQECLIGEGGFGRVYKGKLENPAQVVAVKQLDRNGLQGQREFLVEVLMLSLLHHRNLVNLIGYCADGDQRLLVYEYMPLGSLEDHLLDLEPGQKPLDWNTRIKIALGAAKGIEYLHDEADPPVIYRDLKSSNILLDPEYVAKLSDFGLAKLGPVGDTLHVSSRVMGTYGYCAPEYQRTGYLTNKSDVYSFGVVLLELISGRRVIDTMRPSHEQNLVTWALPIFRDPTRYWQLADPLLRGDYPEKSLNQAIAVAAMCLHEEPTVRPLMSDVITALSFLGASSNSSNTGSNHLQQNRSNKYQDAVQWDSSPRYANSQM
AtPBL26_AT3G07070.1	MNCFSCFYFHEKKKVPRDSDNSYRRNGEVTGRDNNKTHPENPKTVNEQNKNNDEDKEVTNNIAAQTFSFRELATATKNFRQECLIGEGGFGRVYKGKLEKTGMIVAVKQLDRNGLQGNKEFIVEVLMLSLLHHKHLVNLIGYCADGDQRLLVYEYMSRGSLEDHLLDLTPDQIPLDWDTRIRIALGAAMGLEYLHDKANPPVIYRDLKAANILLDGEFNAKLSDFGLAKLGPVGDKQHVSSRVMGTYGYCAPEYQRTGQLTTKSDVYSFGVVLLELITGRRVIDTTRPKDEQNLVTWAQPVFKEPSRFPELADPSLEGVFPEKALNQAVAVAAMCLQEEATVRPLMSDVVTALGFLGTAPDGSISVPHYDDPPQPSDETSVEDSVAAEERERAVAEAME…
AtPBL27_AT5G18610.1	MSGCLPCFGSSAKDAASKDSVKKELSAKDGSVTQSHHISLDKSKSRRGPEQKKELTAPKEGPTAHIAAQTFTFRELAAATKNFRPECLLGEGGFGRVYKGRLETTGQIVAVKQLDRNGLQGNREFLVEVLMLSLLHHPNLVNLIGYCADGDQRLLVYEYMPLGSLEDHLHDLPPDKEPLDWSTRMTIAAGAAKGLEYLHDKANPPVIYRDLKSSNILLGDGYHPKLSDFGLAKLGPVGDKTHVSTRVMGTYGYCAPEYAMTGQLTLKSDVYSFGVVFLELITGRKAIDNARAPGEHNLVAWARPLFKDRRKFPKMADPSLQGRYPMRGLYQALAVAAMCLQEQAATRPLIGDVVTALTYLASQTFDPNAPSGQNSRSGSGPPFIRTRDDRRSLGDGSSL…
AtPBL28_AT1G24030.1	MHFPLVSAWNKRRRSKSYDTDPCTFLFSIIFARWHKRVYRTAECWQIEDQASQPRKRRFGSSVYTLKEMEEATSSFSDENLLGKGGFGRVYQGTLKTGEVVAIKKMDLPTFKKADGEREFRVEVDILSRLDHPNLVSLIGYCADGKHRFLVYEYMQNGNLQDHLNGIKEAKISWPIRLRIALGAAKGLAYLHSSSSVGIPIVHRDFKSTNVLLDSNYNAKISDFGLAKLMPEGKDTCVTARVLGTFGYFDPEYTSTGKLTLQSDIYAFGVVLLELLTGRRAVDLTQGPNEQNLVLQVRNILNDRKKLRKVIDVELPRNSYSMEAITMFADLASRCIRIESKERPSVMDCVKELQLIIYTNSKGGLGGTIPTFRRL
AtPBL29_AT1G74490.1	MGNCFESCSKRNDNEDDNLDSSVNSKPFSRANSDTGRSSNLSYPWSLKPLITRKCEAISALPPPHKEGDIMHSQYLKSFTLDELKNATGNFCPESLIGEGGFGFVHKGCINGGPGIELAVAVKKLKTEGLQGHKEWLREVNYLGRLHHPNLVKLIGYSLENEHRLLVYEHLPNGSLENHLFERSSSVLSWSLRMKVAIGAARGLCFLHEANDQVIYRDFKAANILLDSGFNAKLSDFGLAKEGPKDNRSHVTTEVMGTEGYAAPEYLATGHLTTKCDVYSFGVVLLEILSGRRVIDKSKSREEENLVDWATPYLRDKRKVFRIMDTKLVGQYPQKAAFMMSFLALQCIGDVKVRPSMLEVVSLLEKVPIPRHRKSRSKGFACTNSASMPSKRFLRHPKD
AtPBL30_AT4G35600.2	MGACISFFSSSSPSKTGLHSHAATTNNHSNGTEFSSTTGATTNSSVGQQSQFSDISTGIISDSGKLLESPNLKVYNFLDLKTATKNFKPDSMLGQGGFGKVYRGWVDATTLAPSRVGSGMIVAIKRLNSESVQGFAEWRSEVNFLGMLSHRNLVKLLGYCREDKELLLVYEFMPKGSLESHLFRRNDPFPWDLRIKIVIGAARGLAFLHSLQREVIYRDFKASNILLDSNYDAKLSDFGLAKLGPADEKSHVTTRIMGTYGYAAPEYMATGHLYVKSDVFAFGVVLLEIMTGLTAHNTKRPRGQESLVDWLRPELSNKHRVKQIMDKGIKGQYTTKVATEMARITLSCIEPDPKNRPHMKEVVEVLEHIQGLNVVPNRSSTKQAVANSSRSSPHHYRYK…
AtPBL31_AT1G76360.1	MGNICPGSGSSTVNHEPVSTKPLPVRRVQTPENKKFPPPLVAMPALHPTFPLPETGHKLRPAATPPREKPQHRTTRSVENPPREKPQEKTRSVENPPREKPQEKTRSVETPPQEKTRPVDNPPSKPVEKLGLGRKAVPPSGKIVTPNLKMFTLVELKTATKNFRPESVIGEGGFGQVFKGWVDEKTLAPSRAGVGIPVAVKKSNPDSEQGLHEWQCEVRFLGKFHHPNLVKLLGYCWEENQFLLVYEYLPKGSLENHLFSKGAEALPWDTRLKIAIEAAQGLTFLHNSEKSVIYRDFKASNILLDSNFHAKLSDFGLAKNGPINGFSHVTTRVMGTQGYAAPEYMATGHLYVRSDVYGFGVVLLELLTGLRALDPNRPSAQQNLVEWAKPGLNQKKKVQ…
AtPBL32_AT2G17220.1	MGLCWGSPSDSPPTTTPSSTGNISSVGTFKSSNNTTTTGTSRGSNISSNSGFSVASGEDAYPDGQILPIPNLRIFSLAELRASTRNFRSENVLGEGGFGKVFKGWLEDKTPGKQSNGTVIAVKKLNAESFQGFEEWQCEVNFLGRVSHPNLVKLLGYCLEGEELLLVYEYMQKGSLENHLFRKGSAVQPLSWEIRLKIAIGAAKGLAFLHASEKQVIYRDFKASNILLDGSYNAKISDFGLAKLGPSASQSHITTRVMGTHGYAAPEYVATGHLYVKSDVYGFGVVLAEILTGLHALDPTRPTGQHNLTEWIKPHLSERRKLRSIMDPRLEGKYPFKSAFRVAQLALKCLGPEPKNRPSMKEVVESLELIEAANEKPLERRTTRASPSIRQQQGHYRPQ…
AtPBL33_AT1G72540.1	MRFSWKNICLPISCINNTNQKKTTTTNPPKEKLLLLSRQTSVPSRVYMSDFSNSTISLNDFSNSFFINIHIFTYEELKTITQGFSKYNFLGEGGFGEVYKGFVDDSLKTGLKDQPVAVKALKREGGQGHREWLAEVIILGQLKHPHLVNLVGYCCEDDERLLVYEYMERGNLEDHLFQKYGGALPWLTRVKILLGAAKGLEFLHKQEKPVIYRDFKPSNILLSSDFSSKLSDFGLATDGSEEEDSNFTKSVMGTEGYAAPEYISAGNLTTMSDVFSFGVVLLEMLTARKAVEKYRAQRGRNLVEWARPMLKDPNKLERIIDPSLEGKYSVEGIRKAAALAYQCLSHNPKSRPTMTTVVKTLEPILDLKDIQNGPFVYIVPVAGVSEVHEIKCKDDVKVV…
AtPBL34_AT5G15080.1	MGLDAVKAKGNWKSEKPKETENKNHKKKNGDDNKSRNEEEEEGEASGCWVKFRFMIGCIPSKSDLDASSSSIYGSNCTVTTMESKSANEKSNDQPVGQVSSTTTTSNAESSSSTPVISEELNISSHLRKFTFNDLKLSTRNFRPESLLGEGGFGCVFKGWIEENGTAPVKPGTGLTVAVKTLNPDGLQGHKEWLAEINFLGNLLHPNLVKLVGYCIEDDQRLLVYEFMPRGSLENHLFRRSLPLPWSIRMKIALGAAKGLSFLHEEALKPVIYRDFKTSNILLDADYNAKLSDFGLAKDAPDEGKTHVSTRVMGTYGYAAPEYVMTGHLTSKSDVYSFGVVLLEMLTGRRSMDKNRPNGEHNLVEWARPHLLDKRRFYRLLDPRLEGHFSIKGAQKVTQ…
AtPBL35_AT3G01300.1	MGFDSVKVMENWQSKTSNENEKKKKKRRRKKNNNVRNSEHYEEEANGCWVKFRYIVCCASSTSDVETSLTLSTSTVGSQSAIVQSNDQPVGPVSSTTTTSNAESSLSTPIISEELNIYSHLKKFSFIDLKLATRNFRPESLLGEGGFGCVFKGWVEENGTAPVKPGTGLTVAVKTLNPDGLQGHKEWLAEINYLGNLLHPNLVKLVGYCIEDDQRLLVYEFMPRGSLENHLFRRSLPLPWSIRMKIALGAAKGLSFLHEEALKPVIYRDFKTSNILLDGEYNAKLSDFGLAKDAPDEGKTHVSTRVMGTYGYAAPEYVMTGHLTSKSDVYSFGVVLLEMLTGRRSMDKNRPNGEHNLVEWARPHLLDKRRFYRLLDPRLEGHFSVKGAQKVTQLAAQCL…
AtPBL36_AT3G28690.2	MMSKKKNVKKDGDESESGFWFRFKFIFSCISSRSKVDSSMNATAVIAEPKKVIEKLEGHPAPTKDTGCAESGSSTPLMSGELKYSSKLRIFMFNDLKLATRNFRPESLLGEGGFGCVFKGWIEENGTAPVKPGTGLTVAVKTLNPDGLQGHKEWLAEINFLGNLVHPSLVKLVGYCMEEDQRLLVYEFMPRGSLENHLFRRTLPLPWSVRMKIALGAAKGLAFLHEEAEKPVIYRDFKTSNILLDGEYNAKLSDFGLAKDAPDEKKSHVSTRVMGTYGYAAPEYVMTGHLTTKSDVYSFGVVLLEILTGRRSVDKSRPNGEQNLVEWVRPHLLDKKRFYRLLDPRLEGHYSIKGAQKATQVAAQCLNRDSKARPKMSEVVEALKPLPNLKDFASSSSSF…
AtPBL37_AT2G28940.2	MKCFHFTNGDKRTTTTIEEGVGGGDSVVSRASRLSWARSLSVASSTTSDPTRRSEFDSDWSFSPERLTFPKPLSQRWIGGLVPENDLKVFTFKELKIATKGFNRGLLIGEGGFGCVYRGVVDVSDSNGFDSKINVAVKQLNRQGLQGHKEWINEVNFLGVVNHPNLVKLVGYCADDDERGMQRLLVYELMCNKSLEDHLVGRVVSVSLPWMMRLKIAQDAAQGLAYLHEEMDFQLIFRDFKSSNILLDERFGAKLSDFGLARQGPPEGLGHVSTSVVGTVGYAAPEYVQTGKLTAKSDVWSFGVVLYELITGRRAVDRNRPRGEQKLLEWVKPYVSDSKKFHLIVDPRLEGQYYCMKSVQRVAALANKCLMKQPKSRPKMSEVVSLLGRIIDEEAENVP…
AtPBL38_AT2G39110.1	MNNSTSVKRLVSSKAMKCFYFSKDKTQDDEAKTRKFGSATMARGGSGSEFNSDTSTATSITSSLHVLSETHSNNLKVFVLDDLKTATKNFSRSLMIGEGGFGGVFRGVIQNPQDSRKKIDIAVKQLSRRGLQGHKEWVTEVNVLGVVEHPNLVKLIGYCAEDDERGIQRLLVYEYVQNRSVQDHLSNRFIVTPLPWSTRLKIAQDTARGLAYLHQGMEFQIIFRDFKSSNILLDENWNAKLSDFGLARMGPSDGITHVSTAVVGTIGYAAPEYIQTGHLTAKSDVWSYGIFLYELITGRRPFDRNRPRNEQNILEWIRPHLSDIKKFKMIIDPRLEGNYYLKSALKLAAVANRCLMVKAKARPTMSQVSEMLERIVETSSDGAPSGLPLMKSLTPKDAF…
AtPBL39_AT3G09830.2	MKCFLFSGGDKRGEQKTPISVSLTSIFSDREINRSGSEFNSRDVSGTSTESSMGRKNSYPPVSTRASNLREFSITDLKSATKNFSRSVMIGEGGFGCVFRGTVRNLEDSSVKIEVAVKQLGKRGLQGHKEWVTEVNFLGIVEHTNLVKLLGYCAEDDERGIQRLLVYEYMPNRSVEFHLSPRSLTVLTWDLRLRIAQDAARGLTYLHEEMEFQIIFRDFKSSNILLDEDWKAKLSDFGLARLGPSEGLTHVSTDVVGTMGYAAPEYIQTGRLTSKSDVWGYGVFLYELITGRRPVDRNRPKGEQKLLEWVRPYLSDTRKFKLILDPRLEGKYPIKSVQKLAVVANRCLVRNSKARPKMSEVLEMVNKIVEASSGNGSPQLVPLNSVKASRDARGKNNGG…
AtPBL40_AT5G03320.1	MKCFLFPLGDKKDEQRSPKPVSPTSNFSDVNKSGSDFSPRDVSGTSTVSSTGRNSNTSMSARENNLREFTIGDLKSATRNFSRSGMIGEGGFGCVFWGTIKNLEDPSKKIEVAVKQLGKRGLQGHKEWVTEVNFLGVVEHSNLVKLLGHCAEDDERGIQRLLVYEYMPNQSVEFHLSPRSPTVLTWDLRLRIAQDAARGLTYLHEEMDFQIIFRDFKSSNILLDENWTAKLSDFGLARLGPSPGSSHVSTDVVGTMGYAAPEYIQTGRLTSKSDVWGYGVFIYELITGRRPLDRNKPKGEQKLLEWVRPYLSDTRRFRLIVDPRLEGKYMIKSVQKLAVVANLCLTRNAKARPKMSEVLEMVTKIVEASSPGNGGKKPQLVPLKSQETSRVEEGKNKKV…
AtPBL41_AT1G61860.1	MMKLCPCFINPHQLGPNSPRDSFDEGLTAYRGHSRKLFALFTFRSHRKGSCRQKYITEEIKKYGNVKNCGRIFKFKELIAATDNFSMDCMIGEGGFGRVYKGFLTSLNQVVAVKRLDRNGLQGTREFFAEVMVLSLAQHPNLVNLIGYCVEDEQRVLVYEFMPNGSLEDHLFDLPEGSPSLDWFTRMRIVHGAAKGLEYLHDYADPPVIYRDFKASNILLQSDFNSKLSDFGLARLGPTEGKDHVSTRVMGTYGYCAPEYAMTGQLTAKSDVYSFGVVLLEIISGRRAIDGDRPTEEQNLISWAEPLLKDRRMFAQIVDPNLDGNYPVKGLHQALAIAAMCLQEEAETRPLMGDVVTALEFLAKPIEVVDNTNTTPASPTQTSSSDSSN
AtPBL42_AT3G02810.1	MHCFPCFSSPKNKKSSTTNETNDNNEPKPDDRRRAEETEEIEQSEGTSLKIFTFRELATATKNFRQECLLGEGGFGRVYKGTLKSTGQVVAVKQLDKHGLHGNKEFQAEVLSLGQLDHPNLVKLIGYCADGDQRLLVYDYISGGSLQDHLHEPKADSDPMDWTTRMQIAYAAAQGLDYLHDKANPPVIYRDLKASNILLDDDFSPKLSDFGLHKLGPGTGDKMMALSSRVMGTYGYSAPEYTRGGNLTLKSDVYSFGVVLLELITGRRALDTTRPNDEQNLVSWAQPIFRDPKRYPDMADPVLENKFSERGLNQAVAIASMCVQEEASARPLISDVMVALSFLSMPTEDGIPTTVPILSFKDKSMSIALSRHDSNLVSPPPELATEDDKSSTSSGEESS…
AtPBL43_AT5G16500.1	MIIMMNCFPCFTSQKSRNAPCTTNETNDDNVEHDEFRPPVVATTKRTEEREPAEQQPPVKTFNFRELATATKNFRQECLLGEGGFGRVYKGTLQSTGQLVAVKQLDKHGLHGNKEFLAEVLSLAKLEHPNLVKLIGYCADGDQRLLVFEYVSGGSLQDHLYEQKPGQKPMDWITRMKIAFGAAQGLDYLHDKVTPAVIYRDLKASNILLDAEFYPKLCDFGLHNLEPGTGDSLFLSSRVMDTYGYSAPEYTRGDDLTVKSDVYSFGVVLLELITGRRAIDTTKPNDEQNLVAWAQPIFKDPKRYPDMADPLLRKNFSERGLNQAVAITSMCLQEEPTARPLISDVMVALSFLSMSTEDGIPATVPMESFRDKSMSIALSRHGSCSVTPFCISRKDVGNK…
AtPBS1_AT5G13160.1	MGCFSCFDSSDDEKLNPVDESNHGQKKQSQPTVSNNISGLPSGGEKLSSKTNGGSKRELLLPRDGLGQIAAHTFAFRELAAATMNFHPDTFLGEGGFGRVYKGRLDSTGQVVAVKQLDRNGLQGNREFLVEVLMLSLLHHPNLVNLIGYCADGDQRLLVYEFMPLGSLEDHLHDLPPDKEALDWNMRMKIAAGAAKGLEFLHDKANPPVIYRDFKSSNILLDEGFHPKLSDFGLAKLGPTGDKSHVSTRVMGTYGYCAPEYAMTGQLTVKSDVYSFGVVFLELITGRKAIDSEMPHGEQNLVAWARPLFNDRRKFIKLADPRLKGRFPTRALYQALAVASMCIQEQAATRPLIADVVTALSYLANQAYDPSKDDSRRNRDERGARLITRNDDGGGSGSK…
Sm82557	MLQATNNFSYDNFIGEGGFGRVYRGVLRTGKPVAIKQMDPTLSRGTQGEREFRVEVDLLSRLSHPSLVRLIGYCADRKQRMLVYEFMTQGSLQEHLHGIVRIKMNWQVRIRIALGSARALEYLHAGPATGNPIIHRDFKSSNILLDETFQAKVSDFGLAKLVPHGNKTYVSTRVLGTFGYFDPHYTATGRLTLKSDVYAFGVVLLELLTGRRPVDSAHSFTKQNLVFQVRDSLRDSRKLKKIIDPEISLESCSWESIKRFAMLAYCCVRDDDTRRPTMGECVAELEQLYLLILFYRRAAT
Sm99936	MGCFACFGSSKKQASGRKGLRREDSAGSFNKTASGEYKLKSKGFFDAKKEGSRGDESKIAAQTFTFRELASATKNFRPECMLGEGGFGRVYKGRLDSGQVVAVKQLDRNGLQGNREFLVEVLMLSLLHHPNLVNLIGYCADGDQRLLVYEFMQLGSLEDHLHDVPADKEPLGWNTRMKIAAGAARGLEYLHDKANPPVIYRDFKSSNILLGEGHHPKLSDFGLAKLGPVGDKTHVSTRVMGTYGYCAPEYAMTGQLTLKSDVYSFGVVLLELITGRKAIDNARPAGEHNLVAWARPLFKDRRKFPSMADPLLQGHYPMRGLYQALAVAAMCLQEQANTRPLIGDVVTALNYLASQTYDPGLYPANNSRFAPSTPSRDRREREKKSSGTEERRLRDRGAR…
Sm151233	MCSCWSAFGSALGRCVGKHRDNGSVTPSTDHPDSPAEQTPQTQRKKSFSSSDVLPSTPRSGDEILRQSSGLRVFSFGDLKSATRNFRPDSWIGEGGFGHVFKGWIDENGTAAVRPGSGLTVAVKQLNPEGFQGHREWLAEVNFLGQLHHFNLVKLIGYCAEDEHRLLVYEFMPRGSLENHLFRKGSLPLTWAIRMKVALGAAQGLAFLHREAVIYRDFKTSNILLDHDYTAKLSDFGLAKDGPEGDKTHVSTRIMGTYGYAAPEYVMTGHLTARSDVYSFGVVFLEMLTGRRSMDKSRPTGEHNLVEWARPYLHDKRRIFRLVDPKLDGQCPMKAFQKAAQLAAACLSRDAKSRPDMKEIVRHLEPLQVTSDITGQLQPLNYNTNPYPSSRPRPLIVNG…
Mp2g14830.1	MHVPWFKCRRSTEEEKEIQRSVETHILSLKFLVGWQKRKKPSPGGTPGSPADNTIWLKKSVERWQSGPLMPALSLKPLPSAAHVFTLREMRKATGNFSQDNLIGEGGFGQVFRGVLSDGKVVAVKQMDPGASARQGTQGEREFRVEVDILSRLNHPNLVRLIGYCADRTHRLLVYEYMVNGNLQELLHGVVRVKLEWHMRLRVALGAARALEYLHTGRAAGNPIIHRDFKSSNILLDEDFNPKVSDFGLAKLVPFGDKHYVSTRVIGTFGYFDPKYTATGRLTVKSDVYGFGVVCLELLTGRRAVDSSYACGEENLVFRVKETLKSKKKLKKVVDSEISPLTYSFDSVKRFADLAARCIRDEDSKRPMMAECVRELEELYAQSRTFTKSLSM
Mp3g18020.1	MRPGPLAFRKQTQEPEMGCFSCFGTRKQDNRKPLKKDDSGREGQSTGGSANNNLTKVPSENKTKGKGSFDAKKEVPTADGATHIAAQTFTFRELAAATKNFRPECLLGEGGFGRVYKGRLENTGQVVAVKQLDRNGLQGNREFLVEVLMLSLLHHPNLVNLIGYCADGDQRLLVYEYMPLGCLEDHLHDLPPDKEALDWNTRMKIAAGAARGLEYLHDKANPPVIYRDFKSSNILLDEGFHPKLSDFGLAKLGPVGDKTHVSTRVMGTYGYCAPEYAMTGQLTLKSDVYSFGVVLLELITGRKAIDNARAPGEHNLVAWARPLFKDRRKFPSMADPMLQGRYPMRGLYQALAVAAMCLQEQAATRPLIGDVVTALSYLASQTYDPGLHPVGSSRFAPPT…
Mp3g25360.1	MEAREKDDVGTNTGCFARMCTCWQALERAVMGNCWAKPGPTKSGSTDFSNSGGDLPDVTPRIALPTVDDSVRGQHLRVFTYQELRAATRNFRPDSLLGEGGFGCVFKGWIDENGTGAVKPGTGLVVAVKQLNQEGLQGHKEWLAEVNFLGQLHHPNLVKLIGYCCEDDQRLLVYEFMPRGSLENHLFRKGALPLPWAVRMKIAFGAAKGLAFLHEGAEKHEKHVIYRDFKTSNILLDSDYTAKLSDFGLAKDGPEGDKTHVSTRVMGTYGYAAPEYVMTGHLTPRSDVYSFGVVLLEMLTGRKSMDKNRPSGEQNLVEWARPYLGEKRKLFRLIDPRLDNQYSLRGLQKAAILAHHCLSRDPKSRPQMGDVVDTLKPLLDLKDMAGSTSNQPVSSDRDR…
AaO018.457.1	MGNCLTSAYSPPSSPQDPSPVDSPRPPQSSRGRLPPPTANPSNNLRVFSFQDLKAATRNFRPDSLLGEGGFGGVFKGWIDEHGTMAVRPGTGLTVAVKQLNQDGLQGHNEWLAEVHILGQLHHPNLVKLIGYCSEQDHRLLVYEFMPRGSLENHLFRKKGSTPPLPWLTRMKIALGAAQGVAFLHTSTPERKQVIYRDFKTSNILLDSDYTSKLSDFGLAKEGAEGDRTHVSTRVMGTHGYAAPEYVMTGHLTPMSDVYSFGVVLLEMITGRLSIDRNRPTGEHNLVEWARPYLKTEKRKLIKLVDPRLEGQYSVKGAQKAAALAQRCLSLDPKARPTMNEVVEMLKPIQEMKHDLAIHHGHHQPSSGGSSEQQQHRHRQSPVPAANGNGFVHHHVNGV…
AaO077.300.1	MGWCSCFGARKQDRKPLKKDDTSTADRAELAGSVTPAITKQPSDKIKGKVSAADARDPSIKDGSTSHIAAQTFAFRELANATKNFRQECLLGEGGFGRVYKGRLETTGQVVAVKQLDRNGLQGNREFLVEVLMLSLLHHPNLVNLIGYCADGDQRLLVYEFMPMGSLEDHLHDLPPDKEALDWNTRMKIAAGAAKGLEYLHDKANPPVIYRDFKSSNILLDDGFHPKLSDFGLAKLGPVGDKTHVSTRVMGTYGYCAPEYAMTGQLTLKSDVYSFGVVLLELITGRKAIDNGRAAGEHNLVAWARPLFKDRRKFPSMADPMLQGRYPMRGLYQALAVAAMCLQEQAATRPLIGDVVTALSYLASQTYDPGMHPYGSNRFTPGTPSRDKKEKRMTSGSER…
AaO091.544.1	MAPVLQTGATAPPGPSRRGSRAGCPGPGCEMRSRRAGHKPRNKRSVSAASLNVLGARAPASAPPPGASPGPGPVARSCRCSAPCSVVPDCETDSRSGSRDPALMRAPWRIRWPGFSCGTGCGSGISLDWDCCCRQDFSFKPDKGVVDFVIQMLNLKILGIWRHKRRRVKFVEDTIWMQNKTSDVWQFIPIMRPLPVVAHIFTLREMQEATDYFSMDNLLGEGGFGRVYRGVLGNSGKVVAIKQMDPAPSRGSQGEREFRVEVDILSRLNHPNLVQLIGYCADSTQRMLVYEFMPNGNLQEHLHGIVRVKMDWVMRVRIALGAARALEHLHAGPGTGNPVIHRDFKSSNILLDDKFQAKVSDFGLAKLVPFGNKMYVSTRVLGTFGYFDPQYTATGRLTL…
